# The regulatory landscape of early maize inflorescence development

**DOI:** 10.1101/870378

**Authors:** Rajiv K. Parvathaneni, Edoardo Bertolini, Md Shamimuzzaman, Daniel Vera, Pei-Yau Lung, Brian R. Rice, Jinfeng Zhang, Patrick J. Brown, Alexander E. Lipka, Hank W. Bass, Andrea L. Eveland

**Author notes:** These authors contributed equally to this work (Rajiv K. Parvathaneni, Edoardo Bertolini). USDA-ARS Edward T. Schafer Agricultural Research Center, Fargo, ND 58102. Department of Genetics, Harvard Medical School, Boston, MA 02115.

## Abstract

**Background:** The functional genome of agronomically important plant species remains largely unexplored, yet presents a virtually untapped resource for targeted crop improvement. Functional elements of regulatory DNA revealed through profiles of chromatin accessibility can be harnessed for fine-tuning gene expression to optimal phenotypes in specific environments.

**Result:** Here, we investigate the non-coding regulatory space in the maize *(Zea mays)* genome during early reproductive development of pollen- and grain-bearing inflorescences. Using an assay for differential sensitivity of chromatin to micrococcal nuclease (MNase) digestion, we profile accessible chromatin and nucleosome occupancy in these largely undifferentiated tissues and classify at least 1.6 percent of the genome as accessible, with the majority of MNase hypersensitive sites marking proximal promoters, but also 3’ ends of maize genes. This approach maps regulatory elements to footprint-level resolution. Integration of complementary transcriptome profiles and transcription factor occupancy data are used to annotate regulatory factors, such as combinatorial transcription factor binding motifs and long non-coding RNAs, that potentially contribute to organogenesis, including tissue-specific regulation between male and female inflorescence structures. Finally, genome-wide association studies for inflorescence architecture traits based solely on functional regions delineated by MNase hypersensitivity reveals new SNP-trait associations in known regulators of inflorescence development as well as new candidates.

**Conclusions:** These analyses provide a comprehensive look into the cis-regulatory landscape during inflorescence differentiation in a major cereal crop, which ultimately shapes architecture and influences yield potential.
