## Additional File 15: Dataset 14 for "The regulatory landscape of early maize inflorescence development"

### Sheet: TBN_mnase_HAPMAPv3
Additional File 15 Dataset S14: GWAS hits for tassel branch number (TBN) and ear row number (ERN) using all markers in HapMap3 and only those that fell within accessible chromatin regions
Sheet 1 contains GWAS results fro TBN using all markers in HapMapv3
Sheet 2 contains GWAS results fro TBN using HapMapv3 markers in the accessible regions only
Sheet 3 contains GWAS results fro ERN using all markers in HapMapv3
Sheet 4 contains GWAS results fro ERN using HapMapv3 markers in the accessible regions only
Sheet 5 contains GWAS results that hit same genes
Nearest gene annotated in AGPv3.31	Gene ID (AGPv4)	Chromosome SNP	Coordinate SNP	Pvalue	Chromosome PCG	Start PCG	End PCG	Strand PCG	Distance from the nearest gene in bp	Annotation
GRMZM2G055880	Zm00001d027354	1	3432502	8.2195e-09	1	3441711	3445070	+	9208	Mitochondrial inner membrane protein OXA1
AC186233.3_FG007	NA	1	10168863	1.519e-15	1	10191819	10194486	+	22955	NA
GRMZM2G440543	Zm00001d028159	1	24190070	1.0296e-26	1	24206354	24207377	+	16283	F-box protein GID2
GRMZM2G308034	Zm00001d028777	1	45942765	1.1214e-08	1	45942719	45945140	-	0	male sterile9
GRMZM2G033656	NA	1	189869628	2.9574e-17	1	189870771	189871628	-	1142	NA
GRMZM2G012071	Zm00001d033097	1	246600355	4.4814e-21	1	246598613	246600191	+	163	Coatomer subunit beta-1
GRMZM2G121293	Zm00001d033194	1	249590566	2.2205e-06	1	249596401	249599355	+	5834	Subtilisin-like protease
GRMZM2G305850	NA	1	281598209	4.8577e-09	1	281595742	281597649	-	559	NA
GRMZM2G024686	Zm00001d034851	1	298391413	2.4857e-10	1	298391949	298397094	+	535	Aspartokinase
GRMZM2G047774	Zm00001d034896	1	299548113	1.1537e-07	1	299540824	299549015	+	0	AKINbetagamma-1 protein kinase
GRMZM2G082032	Zm00001d002052	2	5073416	5.8089e-23	2	5073953	5075447	-	536	Probable isoaspartyl peptidase/L-asparaginase 2
GRMZM5G868433	Zm00001d002395	2	11594808	5.5872e-21	2	11594965	11597699	-	156	60S ribosomal protein L7-2
GRMZM2G318527	Zm00001d002544	2	14702826	7.7416e-07	2	14690762	14698110	+	4715	Regulator of chromosome condensation (RCC1) family with FYVE zinc finger domain
AC218093.3_FG005	NA	2	26394060	1.9292e-12	2	26392659	26396683	+	0	NA
GRMZM2G032602	Zm00001d003048	2	29562880	2.4337e-15	2	29557868	29562262	-	617	Disease resistance gene analog PIC17
GRMZM2G327459	Zm00001d005727	2	180095449	3.7494e-16	2	180099304	180108218	+	3854	Plant UBX domain-containing protein 2
GRMZM2G002879	Zm00001d006470	2	203263889	1.9369e-09	2	203291345	203297929	+	27455	Methionine aminopeptidase
GRMZM2G065144	Zm00001d007421	2	224926235	5.6428e-09	2	224906105	224911361	-	14873	Respiratory burst oxidase homolog protein C
GRMZM2G362718	Zm00001d007886	2	235077477	1.6943e-09	2	235069698	235079176	+	0	Protein ENHANCED DOWNY MILDEW 2
GRMZM5G871347	Zm00001d039245	3	1260298	5.809e-07	3	1260777	1262611	-	478	WRKY transcription factor 6
GRMZM2G441768	Zm00001d041414	3	117613660	5.0043e-11	3	117604386	117610631	+	3028	F-box/LRR-repeat protein 17
GRMZM2G066321	Zm00001d041458	3	121222248	4.7726e-13	3	121221236	121223276	+	0	Methylsterol monooxygenase 1-2
GRMZM2G701994	NA	3	178612440	2.296e-21	3	178610952	178611896	-	543	NA
GRMZM2G181484	NA	3	179319596	1.1619e-10	3	179317360	179319795	-	0	NA
GRMZM2G165511	Zm00001d043070	3	185362219	5.2331e-07	3	185362261	185366708	-	41	Ubiquitin-conjugating enzyme E2 11
GRMZM2G008726	Zm00001d043692	3	204362000	4.0063e-09	3	204357025	204359996	+	2003	Cytokinin riboside 5'-monophosphate phosphoribohydrolase LOG8
GRMZM2G047255	Zm00001d044038	3	213870076	2.2496e-14	3	213868278	213872654	-	0	Tetratricopeptide repeat (TPR)-like superfamily protein
GRMZM5G827365	Zm00001d044061	3	214567141	2.8459e-06	3	214559544	214561574	-	5566	F-box domain containing protein
GRMZM2G054994	NA	4	2596813	1.012e-09	4	2598510	2599654	+	1696	NA
GRMZM2G007736	Zm00001d050069	4	61433441	8.9328e-12	4	61436003	61437544	+	2561	trehalose-6-phosphate synthase8
GRMZM5G833253	Zm00001d051520	4	157811034	1.0681e-07	4	157794216	157795479	-	15554	Myb-related protein Zm1
GRMZM2G045294	Zm00001d051836	4	168770027	2.7205e-09	4	168769110	168770409	+	0	Phospholipase A2-beta
GRMZM2G084570	Zm00001d052174	4	178778198	1.1899e-09	4	178774992	178776727	-	1470	Cyclin-dependent kinase inhibitor 1
GRMZM2G423831	Zm00001d052630	4	191293860	2.6631e-09	4	191290482	191293520	-	339	Pentatricopeptide repeat (PPR) superfamily protein
GRMZM2G072894	Zm00001d012821	5	859630	1.2376e-06	5	859812	865105	+	181	Probable inactive poly [ADP-ribose] polymerase SRO1
GRMZM5G840435	Zm00001d013334	5	8505076	2.4915e-10	5	8503482	8509098	+	0	Folate transporter 1 chloroplastic
GRMZM2G181028	Zm00001d013402	5	10111874	5.5569e-08	5	10111505	10117216	-	0	phytochromeA2
GRMZM5G807299	NA	5	141878000	4.8851e-18	5	141954516	141954788	+	76515	NA
GRMZM5G814700	Zm00001d016606	5	166015029	6.7058e-22	5	166092662	166094789	+	77632	Protein MEI2-like 1
GRMZM2G071846	Zm00001d017204	5	184198286	2.7048e-20	5	184219126	184223527	+	20839	Adenine phosphoribosyltransferase 2
GRMZM2G449796	NA	5	200723824	1.8545e-08	5	200738002	200738659	+	14177	NA
GRMZM2G089357	Zm00001d017943	5	204951907	4.1018e-06	5	204953277	204955237	+	1369	Encodes a protein whose expression is responsive to nematode infection.
GRMZM2G110626	Zm00001d018349	5	213225885	2.9927e-06	5	213220196	213226180	+	0	T-complex protein 1 subunit alpha
GRMZM2G144873	Zm00001d035090	6	4808012	4.2918e-13	6	4802025	4806540	-	1471	Beta-16-galactosyltransferase GALT31A
GRMZM2G101499	Zm00001d036692	6	95231912	1.5182e-07	6	95232272	95235580	-	359	SBP-domain protein3
GRMZM2G073086	NA	6	108290619	5.1204e-09	6	108293512	108297263	+	2892	NA
GRMZM2G124890	Zm00001d037694	6	130343947	1.1124e-18	6	130343021	130345825	+	0	Histidine-containing phosphotransfer protein 4
GRMZM2G117854	Zm00001d038546	6	155714192	3.6129e-14	6	155715032	155718706	-	839	Myb family transcription factor PHL7
GRMZM2G145563	NA	6	165603008	9.0587e-07	6	165603311	165605581	+	302	NA
GRMZM5G812356	NA	6	168029472	1.077e-12	6	168029602	168031121	-	129	NA
AC198081.2_FG005	Zm00001d020427	7	110191968	7.864e-14	7	110132983	110133348	+	58619	Zinc finger protein AZF1
GRMZM2G042006	Zm00001d020476	7	114463950	9.0313e-13	7	114382342	114386278	+	77671	Ribonuclease 3-like protein 1
GRMZM2G065928	Zm00001d020717	7	125978037	7.1158e-10	7	126008635	126011545	-	30597	abscisic acid 8'-hydroxylase4
GRMZM2G056732	Zm00001d022179	7	166408424	7.5652e-09	7	166410296	166416118	+	1871	Serine/threonine-protein kinase SRK2C
GRMZM2G141289	Zm00001d022229	7	167680362	5.931e-23	7	167677886	167680080	-	281	Malate dehydrogenase chloroplastic
GRMZM2G019666	Zm00001d022351	7	170441593	9.0434e-08	7	170436699	170439815	-	1777	Cytochrome P450 734A1
GRMZM2G381404	Zm00001d022435	7	173290860	2.7186e-07	7	173291353	173295070	-	492	Expressed protein; protein
GRMZM2G130953	Zm00001d008749	8	18325196	1.8078e-06	8	18321199	18323290	-	1905	barren inflorescence1
GRMZM2G125020	Zm00001d008782	8	19133942	1.3818e-23	8	19125073	19127899	-	6042	Protein MARD1
GRMZM5G806947	Zm00001d010470	8	113545463	2.9364e-07	8	113540157	113552578	-	0	E3 ubiquitin-protein ligase KEG
GRMZM2G117007	Zm00001d010956	8	130574224	7.5105e-12	8	130574595	130576060	-	370	Zinc finger CCCH domain-containing protein 29
GRMZM2G026535	Zm00001d012268	8	165941994	2.6726e-10	8	165933817	165936129	-	5864	Putative subtilase family protein
GRMZM2G004690	Zm00001d012619	8	171561019	6.8402e-14	8	171558487	171562011	+	0	Protein ULTRAPETALA 1
GRMZM2G149031	Zm00001d012737	8	173840259	5.2322e-07	8	173841879	173844679	+	1619	protein kinase C substrate heavy chain-related
GRMZM2G067654	Zm00001d045107	9	12986294	2.2198e-11	9	12986561	12988736	-	266	Putative HLH DNA-binding domain superfamily protein
GRMZM2G152373	Zm00001d045553	9	26564741	6.5042e-06	9	26562260	26564058	+	682	Heat shock protein binding protein
GRMZM2G096184	Zm00001d045655	9	31103422	3.578e-06	9	31100528	31112675	-	0	ARM repeat superfamily protein
GRMZM5G881123	NA	9	104689175	3.9042e-19	9	104697754	104699121	-	8578	NA
AC233939.1_FG004	Zm00001d047779	9	139198592	1.2437e-07	9	139199334	139199763	-	741	Whole genome shotgun sequence of line PN40024 scaffold_36.assembly12x (Fragment)
GRMZM2G058133	Zm00001d048332	9	151663689	9.704e-12	9	151661482	151663371	+	317	Pentatricopeptide repeat-containing protein
GRMZM2G700146	Zm00001d048434	9	153438811	2.0164e-15	9	153435451	153442263	-	0	Type IV inositol polyphosphate 5-phosphatase 7
GRMZM2G119370	Zm00001d026200	10	139569977	6.7946e-07	10	139569018	139569875	+	101	S-norcoclaurine synthase

### Sheet: TBN_All_HAPMAPv3
Nearest gene annotated in AGPv3.31	Gene ID (AGPv4)	Chromosome SNP	Coordinate SNP	Pvalue	Chromosome PCG	Start PCG	End PCG	Strand PCG	Distance from the nearest gene in bp	Annotation
GRMZM2G055880	Zm00001d027354	1	3432713	1.6739e-15	1	3441711	3445070	+	8997	Mitochondrial inner membrane protein OXA1
GRMZM2G141636	Zm00001d027721	1	11947352	1.5954e-11	1	11944059	11949856	-	0	high-affinity nickel-transport family protein
GRMZM2G440543	Zm00001d028159	1	24190070	1.9855e-09	1	24206354	24207377	+	16283	F-box protein GID2
GRMZM2G058138	Zm00001d028782	1	46027195	1.9951e-08	1	46066290	46070815	+	39094	Eukaryotic translation initiation factor 2 subunit alpha
GRMZM2G026664	NA	1	191880551	2.6719e-10	1	191876381	191877652	-	2898	NA
GRMZM2G083725	Zm00001d031636	1	194692260	3.7344e-07	1	194690089	194692196	-	63	Lipid transfer protein
GRMZM2G149024	Zm00001d033385	1	256696577	1.9203e-15	1	256720152	256721893	-	23574	Probable galacturonosyltransferase-like 1
GRMZM2G347956	Zm00001d034897	1	299577144	3.2349e-09	1	299549199	299550799	+	26344	Plastid-specific 30S ribosomal protein 1
GRMZM2G081886	Zm00001d002051	2	5060784	1.6582e-17	2	5069598	5072692	-	8813	D-3-phosphoglycerate dehydrogenase 3 chloroplastic
GRMZM2G024898	Zm00001d002452	2	12808457	8.6387e-21	2	12806751	12811093	-	0	Probable WRKY transcription factor 35
GRMZM2G032602	Zm00001d003048	2	29562144	8.7489e-19	2	29557868	29562262	-	0	Disease resistance gene analog PIC17
GRMZM2G000601	Zm00001d005532	2	173307737	8.5851e-13	2	173344295	173348177	+	36557	Ubiquitin-conjugating enzyme E2-17 kDa
GRMZM2G421682	Zm00001d006445	2	202470039	1.066e-08	2	202454332	202455146	-	14892	Curcuminoid synthase
GRMZM2G408158	Zm00001d007876	2	235263162	2.6318e-11	2	235244890	235246909	+	16252	nine-cis-epoxycarotenoid dioxygenase4
GRMZM2G452178	Zm00001d007842	2	237295853	3.4805e-10	2	237298075	237304344	+	2221	Homeobox protein knotted-1-like 4
GRMZM5G871347	Zm00001d039245	3	1260298	1.4026e-06	3	1260777	1262611	-	478	WRKY transcription factor 6
GRMZM2G121066	Zm00001d040020	3	23742060	1.2627e-08	3	23783625	23789685	-	41564	Mannose-6-phosphate isomerase
GRMZM2G176282	Zm00001d041383	3	114876454	1.9413e-29	3	114893019	114902035	-	16564	EXS%2C C-terminal
GRMZM2G127949	Zm00001d042809	3	178060432	8.1869e-19	3	178053577	178060075	-	356	Auxin transporter-like protein 1
GRMZM2G132169	Zm00001d043019	3	183716250	9.0227e-22	3	183701021	183703536	-	12713	Laccase-13
GRMZM2G145753	Zm00001d043058	3	184727859	7.2906e-10	3	184727722	184731545	+	0	Probable LRR receptor-like serine/threonine-protein kinase IRK
GRMZM2G432918	NA	3	212695599	2.2942e-14	3	212630735	212634464	-	61134	NA
GRMZM2G070797	Zm00001d044526	3	227060301	2.0076e-08	3	227063184	227064829	+	2882	Ran BP2/NZF zinc finger-like superfamily protein
GRMZM2G122073	Zm00001d048608	4	1037859	1.3472e-10	4	1047704	1049444	+	9844	Putative DUF231 domain containing family protein
GRMZM2G310652	Zm00001d050141	4	66310868	1.8455e-17	4	66307495	66324025	-	0	protein; Storage protein-like
GRMZM2G125943	Zm00001d051812	4	167397558	2.9269e-10	4	167410132	167416477	+	12573	histidine kinase6
GRMZM2G045294	Zm00001d051836	4	168770027	8.5449e-08	4	168769110	168770409	+	0	Phospholipase A2-beta
GRMZM2G471594	Zm00001d052168	4	178629599	1.2362e-10	4	178627213	178629084	-	514	Galactoside 2-alpha-L-fucosyltransferase
AC212817.3_FG004	NA	4	199479337	1.7867e-12	4	199472171	199472434	+	6902	NA
GRMZM2G129554	Zm00001d013358	5	9182867	2.8237e-20	5	9183743	9185531	-	875	DEAD-box ATP-dependent RNA helicase 16
GRMZM2G532970	NA	5	165927403	5.6236e-24	5	165906498	165907114	-	20288	NA
GRMZM2G057184	Zm00001d017067	5	179900491	1.9955e-08	5	179899887	179904063	-	0	ARM-repeat/Tetratricopeptide repeat (TPR)-like protein
GRMZM5G872068	Zm00001d017958	5	205301234	4.1583e-16	5	205293914	205297428	-	3805	Glutamine synthetase root isozyme 3
GRMZM2G144873	Zm00001d035090	6	4808012	1.0556e-12	6	4802025	4806540	-	1471	Beta-16-galactosyltransferase GALT31A
GRMZM2G124890	Zm00001d037694	6	130343947	4.6103e-17	6	130343021	130345825	+	0	Histidine-containing phosphotransfer protein 4
GRMZM2G117854	Zm00001d038546	6	155716654	4.1356e-10	6	155715032	155718706	-	0	Myb family transcription factor PHL7
AC197143.3_FG010	NA	6	168554446	6.9062e-09	6	168546069	168546479	-	7966	NA
GRMZM2G334165	Zm00001d020429	7	110286361	7.1732e-16	7	110325592	110330132	+	39230	Protein kinase superfamily protein
GRMZM2G024775	Zm00001d020695	7	124797039	2.0945e-10	7	124789218	124793671	-	3367	Nuclear pore complex protein NUP58
GRMZM2G045431	Zm00001d020705	7	125269685	8.0405e-13	7	125355436	125357466	+	85750	DNA binding protein
GRMZM2G017080	Zm00001d022182	7	166561357	5.619e-10	7	166587649	166592888	-	26291	alpha/beta-Hydrolases superfamily protein
GRMZM2G102786	Zm00001d022188	7	166697031	8.4074e-26	7	166705242	166709444	+	8210	Copper-transporting atpase paa1
GRMZM2G019666	Zm00001d022351	7	170441593	8.567e-08	7	170436699	170439815	-	1777	Cytochrome P450 734A1
GRMZM2G364643	Zm00001d022478	7	172481051	2.9183e-07	7	172475107	172476227	+	4823	Protein SRC2 homolog
GRMZM2G109627	Zm00001d008399	8	7042144	1.1088e-08	8	7036425	7039141	+	3002	Putative NAC domain transcription factor superfamily protein
GRMZM2G180650	NA	8	19801666	3.9059e-16	8	19809479	19810156	-	7812	NA
GRMZM2G416622	Zm00001d008980	8	27344163	2.3738e-12	8	27316818	27318534	-	25628	Probable membrane-associated kinase regulator 2
GRMZM5G806947	Zm00001d010470	8	113545161	1.3813e-07	8	113540157	113552578	-	0	E3 ubiquitin-protein ligase KEG
GRMZM2G090928	NA	8	129945616	3.3897e-08	8	129938215	129942008	+	3607	NA
GRMZM2G026535	Zm00001d012268	8	165941994	2.9945e-11	8	165933817	165936129	-	5864	Putative subtilase family protein
GRMZM2G004690	Zm00001d012619	8	171561019	7.1555e-13	8	171558487	171562011	+	0	Protein ULTRAPETALA 1
GRMZM2G148881	Zm00001d012732	8	173793210	5.5565e-07	8	173803149	173806790	+	9938	Optic atrophy 3 protein (OPA3)
GRMZM2G067053	Zm00001d045098	9	12800820	1.4122e-09	9	12796513	12801350	-	0	BTB/POZ domain-containing protein NPY1
AC233855.1_FG003	NA	9	104510401	1.5015e-22	9	104536450	104547396	+	26048	NA
GRMZM2G446234	Zm00001d047881	9	141735084	3.2704e-08	9	141731060	141734678	-	405	Putative DUF593 domain containing family protein
GRMZM2G700146	Zm00001d048434	9	153438811	5.1907e-15	9	153435451	153442263	-	0	Type IV inositol polyphosphate 5-phosphatase 7
GRMZM2G081557	Zm00001d026197	10	139465045	4.57e-07	10	139471900	139473418	-	6854	MYB transcription factor9

### Sheet: ERN_All_HAPMAPv3
Nearest gene annotated in AGPv3.31	Gene ID (AGPv4)	Chromosome SNP	Coordinate SNP	Pvalue	Chromosome PCG	Start PCG	End PCG	Strand PCG	Distance from the nearest gene in bp	Annotation
AC191040.2_FG002	NA	1	11746925	2.0742e-14	1	11785696	11787050	-	38770	NA
GRMZM2G031177	Zm00001d027982	1	18961722	2.3331e-31	1	18973401	18980284	+	11678	Protein DETOXIFICATION 27
GRMZM5G881180	NA	1	52726043	2.2969e-09	1	52719001	52719471	+	6571	NA
GRMZM2G100121	Zm00001d030990	1	170426771	3.9692e-12	1	170491369	170495919	+	64597	F-box/LRR-repeat protein 17
AC185587.3_FG003	NA	1	203126223	1.8038e-15	1	203132949	203134532	-	6725	NA
GRMZM2G055037	Zm00001d033419	1	258033894	4.5074e-07	1	258031062	258032910	+	983	Probable BOI-related E3 ubiquitin-protein ligase 2
GRMZM2G100084	Zm00001d034023	1	276506832	1.3594e-13	1	276499945	276504457	-	2374	Inosine-5'-monophosphate dehydrogenase 1
GRMZM2G047299	Zm00001d034521	1	290202011	7.4818e-08	1	290198707	290201518	-	492	Brain protein 44-like protein
GRMZM2G118005	Zm00001d034808	1	297125671	1.2523e-15	1	297126516	297128138	+	844	30S ribosomal protein S6 alpha chloroplastic
GRMZM2G453311	Zm00001d002845	2	23761149	3.0213e-09	2	23759435	23761999	-	0	(+)-neomenthol dehydrogenase
GRMZM2G013283	Zm00001d003655	2	51161602	8.4069e-39	2	51084524	51138734	+	22867	DExH-box ATP-dependent RNA helicase DExH7 chloroplastic
GRMZM2G474367	NA	2	190270939	2.3907e-09	2	190260729	190266904	+	4034	NA
GRMZM2G001444	NA	2	230414799	2.5288e-17	2	230387344	230396685	-	18113	NA
GRMZM2G163015	Zm00001d039487	3	6438776	3.5723e-08	3	6433703	6435769	+	3006	1-aminocyclopropane-1-carboxylate synthase1
GRMZM2G064107	Zm00001d042291	3	157756302	1.4044e-16	3	157782390	157799784	+	26087	ENTH/VHS family protein
GRMZM2G026333	Zm00001d043280	3	191427134	6.0182e-17	3	191427098	191428002	+	0	Regulator of chromosome condensation (RCC1) family protein
GRMZM2G011347	Zm00001d044181	3	217735516	2.9493e-19	3	217745187	217748116	+	9670	S-type anion channel SLAH3
GRMZM2G013170	Zm00001d048639	4	1945286	4.8386e-07	4	1940774	1946421	-	0	Disease resistance protein RPM1
GRMZM2G154523	Zm00001d048841	4	5462272	1.6291e-15	4	5460337	5462342	+	0	Patatin-like protein 2
GRMZM2G378949	NA	4	96447579	1.8502e-10	4	96452068	96455783	+	4488	NA
GRMZM5G800033	Zm00001d052892	4	199575711	3.4323e-12	4	199610307	199611251	-	34595	Leucine-rich repeat (LRR) family protein
GRMZM2G465165	Zm00001d052906	4	200228968	2.7059e-14	4	200209835	200212514	+	16453	Putative lectin-domain receptor-like protein kinase family protein
GRMZM5G892338	NA	4	234434850	3.2144e-14	4	234429296	234430358	-	4491	NA
GRMZM2G169009	NA	4	236946557	4.3576e-16	4	236950954	236951931	+	4396	NA
GRMZM2G367094	NA	5	8479839	5.6374e-07	5	8472543	8473126	-	6712	NA
GRMZM2G152764	NA	5	18693995	1.1138e-10	5	18720116	18722942	+	26120	NA
GRMZM2G342424	Zm00001d014710	5	58350675	3.4661e-11	5	58361634	58369149	+	10958	Basic leucine zipper 9
GRMZM2G006937	Zm00001d015239	5	78269718	9.0794e-25	5	78289215	78344551	+	19496	Camelliol C synthase
GRMZM2G122231	Zm00001d018342	5	213102872	6.6015e-09	5	213103736	213107678	+	863	trehalose-6-phosphate synthase11
GRMZM2G163195	Zm00001d018422	5	214584050	7.2823e-09	5	214583160	214586098	-	0	glycosyltransferase family protein 2
GRMZM2G426732	Zm00001d035992	6	62491738	1.9168e-13	6	62511919	62515149	-	20180	Putative receptor-like protein kinase family protein
GRMZM2G132929	Zm00001d039106	6	166159395	5.2669e-07	6	166161783	166163427	-	2387	40S ribosomal protein S12
GRMZM2G107065	NA	7	21510726	8.9836e-12	7	21520404	21521385	+	9677	NA
GRMZM2G154752	Zm00001d020673	7	123618667	1.8205e-13	7	123635276	123637214	-	16608	cytochrome P450 family 76 subfamily C polypeptide 7
GRMZM2G450500	NA	7	138256018	2.5343e-07	7	138324100	138324874	-	68081	NA
GRMZM2G351469	Zm00001d022057	7	163645006	9.0497e-12	7	163647991	163648606	-	2984	hydroxyproline-rich glycoprotein family protein
GRMZM2G126956	Zm00001d008597	8	13616586	4.0344e-08	8	13618413	13623223	-	1826	Protein DAMAGED DNA-BINDING 2
GRMZM2G168933	NA	8	20216249	4.2922e-14	8	20236319	20238029	+	20069	NA
GRMZM2G049269	Zm00001d012211	8	164486214	4.2566e-09	8	164482156	164487602	+	0	Probable methyltransferase PMT25
GRMZM2G336337	Zm00001d012477	8	169588211	7.8322e-12	8	169586736	169589263	-	0	Laccase-13
GRMZM2G110832	Zm00001d044816	9	4093310	3.5927e-18	9	4009489	4011176	-	82133	Casparian strip membrane protein 1
GRMZM2G106172	Zm00001d047194	9	120083001	3.8109e-17	9	120093188	120094664	+	10186	5-pentadecatrienyl resorcinol O-methyltransferase
AC233899.1_FG005	NA	9	149923746	1.1142e-06	9	149918412	149918969	+	4776	NA
GRMZM2G133512	Zm00001d024470	10	73197100	1.1022e-16	10	73217581	73229891	-	20480	DNA-directed RNA polymerase
GRMZM2G453978	NA	10	121117820	6.9556e-08	10	121225868	121226480	+	108047	NA
GRMZM2G017414	Zm00001d026097	10	137206963	9.1864e-16	10	137190531	137195761	+	11201	Transcription factor bHLH157
GRMZM2G438202	Zm00001d026271	10	141248113	1.5325e-07	10	141249356	141251027	+	1242	Putative AP2/EREBP transcription factor superfamily protein

### Sheet: ERN_mnase_HAMAPv3
Nearest gene annotated in AGPv3.31	Gene ID (AGPv4)	Chromosome SNP	Coordinate SNP	Pvalue	Chromosome PCG	Start PCG	End PCG	Strand PCG	Distance from the nearest gene in bp	Annotation
GRMZM2G113775	NA	1	19697451	1.4062e-07	1	19698130	19702555	-	678	NA
GRMZM2G103059	Zm00001d028202	1	25814855	3.2051e-14	1	25810383	25811098	+	3756	60S ribosomal protein L36a
GRMZM2G165919	Zm00001d028931	1	51466763	9.74e-12	1	51531588	51533796	+	64824	galactinol synthase1
AC185587.3_FG003	NA	1	203126139	1.6253e-13	1	203132949	203134532	-	6809	NA
GRMZM2G047422	NA	1	279639429	4.2678e-15	1	279637740	279638655	+	773	NA
GRMZM2G047299	Zm00001d034521	1	290202220	4.257e-08	1	290198707	290201518	-	701	Brain protein 44-like protein
GRMZM2G115372	Zm00001d034868	1	298855810	5.4044e-14	1	298856172	298867621	-	361	ATPase
GRMZM2G410728	Zm00001d002671	2	18284342	4.2938e-07	2	18300335	18301511	-	15992	DUF241 domain protein
GRMZM2G302592	Zm00001d003722	2	54928423	2.942e-16	2	54925133	54926149	-	2273	UPF0496 protein
GRMZM2G055854	Zm00001d003934	2	68945782	2.8127e-12	2	68801171	68803613	+	142168	Long chain base biosynthesis protein 2a
AC194970.5_FG005	Zm00001d006679	2	207916058	4.106e-08	2	207914736	207919278	-	0	UDP-galactose transporter 2
GRMZM2G022403	Zm00001d007633	2	230166879	3.9207e-14	2	230148124	230150596	-	16282	Ribosome associated membrane protein RAMP4
GRMZM2G159388	Zm00001d039316	3	2224748	2.3414e-06	3	2218197	2220827	-	3920	Reticulon-like protein B4
GRMZM2G169486	Zm00001d040161	3	30109895	6.3821e-07	3	30136725	30143666	+	26829	Peroxisomal membrane protein PEX14
GRMZM2G145374	Zm00001d042359	3	161608064	1.9925e-16	3	161608125	161609667	+	60	RING/U-box superfamily protein
GRMZM2G072586	NA	3	195852745	1.5043e-10	3	195850595	195852399	-	345	NA
GRMZM2G055905	Zm00001d043797	3	206933354	1.4258e-07	3	206930807	206936573	-	0	DNA repair helicase XPB1
GRMZM2G180699	Zm00001d044179	3	217722247	5.6586e-15	3	217711819	217714668	-	7578	Protein C2-DOMAIN ABA-RELATED 4
GRMZM2G164224	Zm00001d048612	4	1068148	3.8622e-07	4	1070864	1074040	-	2715	Vesicle-associated protein 1-1
GRMZM2G165320	Zm00001d048788	4	4772385	9.6624e-17	4	4763817	4766377	-	6007	Putative acyl-CoA oxidase family protein
GRMZM2G322053	NA	4	23375968	4.5907e-09	4	23376819	23377046	-	850	NA
AC190632.2_FG004	NA	4	151545456	5.8124e-09	4	151532807	151536233	+	9222	NA
GRMZM2G098527	NA	4	200119578	1.7954e-22	4	200113752	200115760	+	3817	NA
GRMZM2G079477	NA	4	201292724	9.4654e-15	4	201289890	201293954	+	0	NA
GRMZM2G030542	Zm00001d053660	4	233750823	6.4986e-11	4	233748676	233751583	+	0	Putative regulator of chromosome condensation (RCC1) family protein
GRMZM2G041159	Zm00001d053807	4	236719178	4.9896e-18	4	236714717	236718993	-	184	Porphobilinogen deaminase chloroplastic
GRMZM2G071620	Zm00001d013258	5	6932288	2.0552e-08	5	6925447	6932461	+	0	Zea mays MADS31
GRMZM2G545615	NA	5	20378304	9.6249e-10	5	20331415	20332528	-	45775	NA
AC225718.2_FG004	NA	5	48612015	3.0514e-06	5	48614022	48614678	+	2006	NA
GRMZM2G484344	Zm00001d015210	5	77284627	3.569e-14	5	77282513	77285845	+	0	mraW methylase family protein
GRMZM2G177061	Zm00001d016176	5	145180375	1.9319e-11	5	145149830	145152915	+	27459	Protein kinase superfamily protein
GRMZM2G018820	Zm00001d016588	5	164773590	6.2538e-10	5	164767365	164770740	-	2849	Glycerophosphodiester phosphodiesterase GDPD2
GRMZM2G128358	Zm00001d018334	5	212838454	5.8212e-14	5	212832925	212834876	-	3577	Nuclear transport factor 2 (NTF2) family protein
GRMZM5G847230	NA	5	214127728	1.1245e-15	5	214127675	214128125	+	0	NA
AC186583.3_FG004	NA	6	62126412	4.2167e-10	6	62111700	62113379	+	13032	NA
GRMZM2G107065	NA	7	21510460	2.2812e-22	7	21520404	21521385	+	9943	NA
GRMZM5G847216	NA	7	123945495	4.1466e-15	7	123915286	123916142	-	29352	NA
GRMZM2G384528	Zm00001d022099	7	164736296	2.8551e-11	7	164733507	164734923	-	1372	Nuclear transcription factor Y subunit B-3
GRMZM2G301376	NA	8	19236948	6.3054e-10	8	19237365	19238661	-	416	NA
GRMZM2G049269	Zm00001d012211	8	164486340	2.5724e-10	8	164482156	164487602	+	0	Probable methyltransferase PMT25
GRMZM2G043632	Zm00001d012476	8	169586182	1.1608e-08	8	169584575	169587535	+	0	GDSL esterase/lipase
GRMZM2G124047	Zm00001d012667	8	172596096	1.0608e-06	8	172582834	172588707	+	7388	Putative serine peptidase S28 family protein
GRMZM2G435290	Zm00001d044818	9	4279809	2.882e-20	9	4283462	4287324	-	3652	Putative calcium-dependent lipid-binding (CaLB domain) family protein
GRMZM2G029345	NA	9	100318557	1.0871e-08	9	100300293	100300984	+	17572	NA
GRMZM2G103236	Zm00001d047067	9	113837169	1.8802e-22	9	113842221	113844844	+	5051	chloroplast chaperonin 10
GRMZM2G042992	Zm00001d024523	10	76649781	3.9381e-12	10	76650034	76659099	-	252	Ramosa 1 enhancer locus 2%3B Ramosa1 enhancer locus2
GRMZM2G087809	NA	10	121438036	1.9241e-07	10	121436895	121437752	-	283	NA
GRMZM2G702529	Zm00001d026083	10	136864434	1.3658e-10	10	136860858	136864353	+	80	Putative cytochrome P450 superfamily protein
GRMZM2G456644	Zm00001d026262	10	140975461	2.9965e-08	10	140977489	140978388	+	2027	SAUR-like auxin-responsive protein family

### Sheet: Markers that hit same gene 
GWAS Trait	Nearest gene annotated in AGPv3.31	Gene ID (AGPv4)	Chromosome SNP	Coordinate SNP	pvalue	Type of GWAS	Chromosome PCG	Start PCG	End PCG	Distance from the nearest PCG transcript in bp	Annotation
ERN	AC185587.3_FG003	NA	1	203126139	1.63e-13	HAPMAPv3-MNase	1	203132949	203134532	6809	NA
ERN	AC185587.3_FG003	NA	1	203126223	1.8e-15	HAPMAPv3-all	1	203132949	203134532	6725	NA
ERN	GRMZM2G047299	Zm00001d034521	1	290202220	4.26e-08	HAPMAPv3-MNase	1	290198707	290201518	701	Brain protein 44-like protein
ERN	GRMZM2G047299	Zm00001d034521	1	290202011	7.48e-08	HAPMAPv3-all	1	290198707	290201518	492	Brain protein 44-like protein
ERN	GRMZM2G049269	Zm00001d012211	8	164486340	2.57e-10	HAPMAPv3-MNase	8	164482156	164487602	0	Probable methyltransferase PMT25
ERN	GRMZM2G049269	Zm00001d012211	8	164486214	4.26e-09	HAPMAPv3-all	8	164482156	164487602	0	Probable methyltransferase PMT25
ERN	GRMZM2G107065	NA	7	21510460	2.28e-22	HAPMAPv3-MNase	7	21520404	21521385	9943	NA
ERN	GRMZM2G107065	NA	7	21510726	8.98e-12	HAPMAPv3-all	7	21520404	21521385	9677	NA
TBN	GRMZM2G004690	Zm00001d012619	8	171561019	6.84e-14	HAPMAPv3-MNase	8	171558487	171562011	0	Protein ULTRAPETALA 1
TBN	GRMZM2G004690	Zm00001d012619	8	171561019	7.16e-13	HAPMAPv3-all	8	171558487	171562011	0	Protein ULTRAPETALA 1
TBN	GRMZM2G019666	Zm00001d022351	7	170441593	9.04e-08	HAPMAPv3-MNase	7	170436699	170439815	1777	Cytochrome P450 734A1
TBN	GRMZM2G019666	Zm00001d022351	7	170441593	8.57e-08	HAPMAPv3-all	7	170436699	170439815	1777	Cytochrome P450 734A1
TBN	GRMZM2G026535	Zm00001d012268	8	165941994	2.67e-10	HAPMAPv3-MNase	8	165933817	165936129	5864	Putative subtilase family protein
TBN	GRMZM2G026535	Zm00001d012268	8	165941994	2.99e-11	HAPMAPv3-all	8	165933817	165936129	5864	Putative subtilase family protein
TBN	GRMZM2G032602	Zm00001d003048	2	29562880	2.43e-15	HAPMAPv3-MNase	2	29557868	29562262	617	Disease resistance gene analog PIC17
TBN	GRMZM2G032602	Zm00001d003048	2	29562144	8.75e-19	HAPMAPv3-all	2	29557868	29562262	0	Disease resistance gene analog PIC17
TBN	GRMZM2G045294	Zm00001d051836	4	168770027	2.72e-09	HAPMAPv3-MNase	4	168769110	168770409	0	Phospholipase A2-beta
TBN	GRMZM2G045294	Zm00001d051836	4	168770027	8.54e-08	HAPMAPv3-all	4	168769110	168770409	0	Phospholipase A2-beta
TBN	GRMZM2G055880	Zm00001d027354	1	3432502	8.22e-09	HAPMAPv3-MNase	1	3441711	3445070	9208	Mitochondrial inner membrane protein OXA1
TBN	GRMZM2G055880	Zm00001d027354	1	3432713	1.67e-15	HAPMAPv3-all	1	3441711	3445070	8997	Mitochondrial inner membrane protein OXA1
TBN	GRMZM2G117854	Zm00001d038546	6	155714192	3.61e-14	HAPMAPv3-MNase	6	155715032	155718706	839	Myb family transcription factor PHL7
TBN	GRMZM2G117854	Zm00001d038546	6	155716654	4.14e-10	HAPMAPv3-all	6	155715032	155718706	0	Myb family transcription factor PHL7
TBN	GRMZM2G124890	Zm00001d037694	6	130343947	1.11e-18	HAPMAPv3-MNase	6	130343021	130345825	0	Histidine-containing phosphotransfer protein 4
TBN	GRMZM2G124890	Zm00001d037694	6	130343947	4.61e-17	HAPMAPv3-all	6	130343021	130345825	0	Histidine-containing phosphotransfer protein 4
TBN	GRMZM2G144873	Zm00001d035090	6	4808012	4.29e-13	HAPMAPv3-MNase	6	4802025	4806540	1471	Beta-16-galactosyltransferase GALT31A
TBN	GRMZM2G144873	Zm00001d035090	6	4808012	1.06e-12	HAPMAPv3-all	6	4802025	4806540	1471	Beta-16-galactosyltransferase GALT31A
TBN	GRMZM2G440543	Zm00001d028159	1	24190070	1.03e-26	HAPMAPv3-MNase	1	24206354	24207377	16283	F-box protein GID2
TBN	GRMZM2G440543	Zm00001d028159	1	24190070	1.99e-09	HAPMAPv3-all	1	24206354	24207377	16283	F-box protein GID2
TBN	GRMZM2G700146	Zm00001d048434	9	153438811	2.02e-15	HAPMAPv3-MNase	9	153435451	153442263	0	Type IV inositol polyphosphate 5-phosphatase 7
TBN	GRMZM2G700146	Zm00001d048434	9	153438811	5.19e-15	HAPMAPv3-all	9	153435451	153442263	0	Type IV inositol polyphosphate 5-phosphatase 7
TBN	GRMZM5G806947	Zm00001d010470	8	113545463	2.94e-07	HAPMAPv3-MNase	8	113540157	113552578	0	E3 ubiquitin-protein ligase KEG
TBN	GRMZM5G806947	Zm00001d010470	8	113545161	1.38e-07	HAPMAPv3-all	8	113540157	113552578	0	E3 ubiquitin-protein ligase KEG
TBN	GRMZM5G871347	Zm00001d039245	3	1260298	5.81e-07	HAPMAPv3-MNase	3	1260777	1262611	478	WRKY transcription factor 6
TBN	GRMZM5G871347	Zm00001d039245	3	1260298	1.4e-06	HAPMAPv3-all	3	1260777	1262611	478	WRKY transcription factor 6
